# The role of repetitive DNA in re-patterning of major rDNA clusters in Lepidoptera

**DOI:** 10.1101/2022.03.26.485928

**Authors:** Martina Dalíková, Irena Provazníková, Jan Provazník, Patrick Grof-Tisza, Adam Pepi, Petr Nguyen

## Abstract

Genes for major ribosomal RNAs (rDNA) are present in multiple copies organized in tandem arrays. Number and position of rDNA loci can change dynamically and their re-patterning is presumably driven by repetitive sequences. We explored a peculiar rDNA organization in several representatives of Lepidoptera with either extremely large or numerous rDNA clusters. We combined molecular cytogenetics with analyses of second and third generation sequencing data to show that rDNA spreads as a transcription unit and reveal association between rDNA and various repeats. Furthermore, we performed comparative long read analyses between the species with derived rDNA distribution and moths with a single rDNA locus, which is considered ancestral. Our results suggest that satellite arrays, rather than mobile elements, facilitate homology-mediated spread of rDNA via either integration of extrachromosomal rDNA circles or ectopic recombination. The latter arguably better explains preferential spread of rDNA into terminal regions of lepidopteran chromosomes as efficiency of ectopic recombination depends on proximity of homologous sequences to telomeres.
