## Supplemental Table S1 for "The role of repetitive DNA in re-patterning of major rDNA clusters in Lepidoptera"

### Sheet: Sheet1
Hepialus humuli
Cluster	RE automatic annotation	Adotional annotation	Cluster size		Conection with other clusters forming rDNA repeat unit
			Number of reads	Genome proportion %	CL17	CL20	CL23	CL25	CL35	CL53 *	CL67 *
CL17	Ty3/Gypsy, LINE	Ty3/GypsyC, Ty3/GypsyC, LINE/L2	9830	0.46	NA	32	0	3	112	0	83
CL20	LINE	Pelement, LINE/RTE-RTE	9089	0.43	32	NA	3	63	3	32	0
CL23		PIF-Spy, PIF-Harbing	8851	0.41	0	3	NA	157	5	0	1
CL25			8506	0.41	3	0	157	NA	81	0	0
CL35	LINE	LINE/L2	5425	0.25	112	3	5	81	NA	0	0
CL53 *	rDNA (18S, 5.8S, 28S)		3585	0.17	0	32	0	0	0	NA	84
CL67 *	Ty3/Gypsy	Ty3/GypsyA	2755	0.13	83	0	1	0	0	84	NA
* supercluster 24
Aglais urticae
Cluster	RE automatic annotation	Adotional annotation	Cluster size		Conection with other clusters forming rDNA repeat unit
			Number of reads	Genome proportion %	CL17 *	CL21 *	CL29 *
CL17 *	rDNA (5.8S, 28S)		4778	0.24	NA	92	151
CL21 *	rDNA (18S)		4053	0.2	92	NA	57
CL29 *	rDNA (28S)	putative satellite	3055	0.15	151	57	NA
* suppercluster 8
Inachis io
Cluster	RE automatic annotation	Adotional annotation	Cluster size		Conection with other clusters forming rDNA repeat unit
			Number of reads	Genome proportion %	CL27 *	CL35 *	CL37 *
CL27 *	rDNA(5.8S, 28S), LINE	LINE/R2	2295	0.17	NA	19	28
CL35 *	rDNA (18S)		1676	0.12	19	NA	48
CL37 *	putative satellite		1552	0.11	28	48	NA
* suppercluster 11
Cameraria ohridella
Cluster	RE automatic annotation	Adotional annotation	Cluster size
			Number of reads	Genome proportion %
CL154	rDNA (18S, 5.8S, 28S)		220	0.022
CL158	rDNA (28S)		207	0.021
no connection with more than 10 reads
