## Supplemental Table S3 for "The role of repetitive DNA in re-patterning of major rDNA clusters in Lepidoptera"

### Sheet: Sheet1
H. humuli			I. io			A. urticae
Annotation	Mean Coverage		Annotation	Mean Coverage		Annotation	Mean Coverage
18S	2213.13		18S	1209.44		18S	2385.41
5.8S	2190.52		5.8S	1159.2		5.8S	2684.92
28S	2200.03		28S	1213.84		28S	2438.16
Ty3/GypsyA	3382.52		R2	411.504		AuSat	2437.18
Ty3/GypsyB	3527.35		28S	1197.93
Ty3/GypsyC	3264.19		IiSat	2149.16
LINE/L2	3804.56
PIF-Spy	5288.92
PIF-Harbinger	2784.81
P element	3327.83
LINE/RTE-RTE	2550.93
